# A 3.4-Å cryo-EM structure of the human coronavirus spike trimer computationally derived from vitrified NL63 virus particles

**DOI:** 10.1101/2020.08.11.245696

**Authors:** Kaiming Zhang, Shanshan Li, Grigore Pintilie, David Chmielewski, Michael F. Schmid, Graham Simmons, Jing Jin, Wah Chiu

**Affiliations:** Department of Bioengineering and James H. Clark Center, Stanford University, Stanford, CA 94305, USA; Graduate Program in Biophysics, Stanford University, Stanford, CA 94305, USA; Vitalant Research Institute, San Francisco, CA 94030, USA; Division of CryoEM and Bioimaging, SSRL, SLAC National Accelerator Laboratory, Menlo Park, CA 94025, USA

**Keywords:** Human coronavirus NL63, spike trimer, cryo-EM

## Abstract

Human coronavirus NL63 (HCoV-NL63) is an enveloped pathogen of the family *Coronaviridae* that spreads worldwide and causes up to 10% of all annual respiratory diseases. HCoV-NL63 is typically associated with mild upper respiratory symptoms in children, elderly and immunocompromised individuals. It has also been shown to cause severe lower respiratory illness. NL63 shares ACE2 as a receptor for viral entry with SARS-CoV and SARS-CoV-2. Here we present the *in situ* structure of HCoV-NL63 spike (S) trimer at 3.4-Å resolution by single-particle cryo-EM imaging of vitrified virions without chemical fixative. It is structurally homologous to that obtained previously from the biochemically purified ectodomain of HCoV-NL63 S trimer, which displays a 3-fold symmetric trimer in a single conformation. In addition to previously proposed and observed glycosylation sites, our map shows density at other amino acid positions as well as differences in glycan structures. The domain arrangement within a protomer is strikingly different from that of the SARS-CoV-2 S and may explain their different requirements for activating binding to the receptor. This structure provides the basis for future studies of spike proteins with receptors, antibodies, or drugs, in the native state of the coronavirus particles.
