## Supplementary material for "A 3.4-Å cryo-EM structure of the human coronavirus spike trimer computationally derived from vitrified NL63 virus particles": Table S2

### Sheet: Blad1
amino acid residue site	sequon	MS identified (Walls et al)	CryoEM observed (Walls et al)	cryoEM observed (this study)
24	NLSM	ND	ND	24
35	NSST	35	35	35
52	NQST	52	52	52
98	NASV	98	98	98
111	NTTF	ND	ND	ND
119	NASS	ND	ND	ND
155	NVTR	155	155	155
178	NYSC	ND	ND	ND
187	NATV	187	187	187
193	NVTT	193	193	193
203	NYTV	ND	ND	203
240	NGST	240	240	240
276	NATG	276	276	276
301	NFSA	301	301	301
330	NSSS	ND	330	330
354	NSTI	ND	354	354
358	NTTH	358	358	358
403	NVTT	403	403	403
426	NVSA	ND	426	426
486	NFTA	486	486	486
506	NISL	506	506	506
512	NTSV	512	512	512
626	NCTK	626	626	626
645	NQSL	645	645	645
666	NVST	666	666	666
699	NESR	699	699	699
723	NCTT	ND	723	723
749	NSSD	ND	749	749
762	NLSI	ND	762	762
768	NWTT	768	768	768
844	NVTS	844	844	844
852	NLSS	852	852	852
1111	NGTH	1111	1111	1111
1196	NVTF	1196	1196	1196
1201	NISR	1201	1201	1201
1218	NKTL	1218	1218	1218
1242	NLTY	1242	ND	ND
1247	NLSS	1247	ND	ND
1277	NSTY	1277	ND	ND
TOTAL # of sites
39		28	31	33
